# Delineating transcriptomic signatures of in vitro human skeletal muscle models in comparison to in vivo references

**DOI:** 10.1101/2025.02.28.640821

**Authors:** Margaux van Puyvelde, Eslam Essam Mohammed, Ángela Moreno Anguita, Jarne Bonroy, Alexandra Jansen, Atilgan Yilmaz

## Abstract

A pivotal question at the heart of stem cell research is how faithful cellular models recapitulate the biology of human tissues. Skeletal muscle is the largest tissue in the human body and has been extensively modelled by various in vitro systems. Here, we sought to delineate the state-of-the-art of in vitro human skeletal muscle models by performing a large-scale analysis of transcriptome datasets, covering more than 400 samples across 39 studies, including bulk and single cell RNA sequencing of 2D and 3D models and their in vivo counterparts. Our analyses highlight common discrepancies between a wide range of cellular models and human skeletal muscle with respect to their myogenic identity, transcription factors, epigenetic complexes, metabolic processes and signaling pathways. Our analyses reveal cellular processes that can be modulated to improve the in vitro models of skeletal muscle, while also paving the way for similar studies for other cell types.
