## Supplementary Table 1 for "Delineating transcriptomic signatures of in vitro human skeletal muscle models in comparison to in vivo references"

### Sheet: GEOaccession
Study number	GEO accession	Ref
1	GSE129505	I. Y. Choi et al 2020
2	GSE121154	J. Wu et al 2018
3	GSE111163	E. van der Wal et al 2018
4	GSE87365	M. R. Hicks et al 2018
5	GSE161025	P. Nayak et al 2021
6	GSE234616	O. G. Jaime et al 2023
7	GSE221912	K. M. Stearns-Reider et al 2023
8	GSE178784	S. M. Somers et al 2022
9	GSE93263	D. Manandhar et al 2017
10	PRJNA610985	L. Bisceglie et al 2021
11	GSE158216	E. Cerro-Herreros et al 2021
12	GSE214495	G. K. Kurekci et al 2022
13	GSE236120	L. Benarroch et al 2023
14	GSM1527072	A. M Kabadi et al 2014
15	GSE128844	A. Bargiela et al 2019
16	GSE98509	A. Dall'Agnese et al 2019
17	GSE86356	V. Todorow et al 2021
18	GSE130646	A. B. Rubenstein et al 2020
19	GSE78158	S. H. Choi et al 2016
20	GSE78677	I. Dunham et al 2012
20	GSE78644	I. Dunham et al 2012
20	GSE78649	I. Dunham et al 2012
21	GSE102812	C. R. S. Banjeri et al 2020
22	GSE89588	B. A. Lucas et al 2018
23	GSE100943	R. Batra et al 2017
24	GSE112101	L. M. Franco et al 2019
25	GSE117609	F. Rossi et al 2019
26	GSE117382	A. Marg et al 2019
27	GSE114938	S. C. Shadle et al 2019
28	GSE163213	A. J. Wood et al 2021
29	GSE119402	R. Resnick et al 2019
30	GSE136807	W. F. Lim et al 2021
31	GSE124072	B. Di Stefano et al 2019
32	GSE235781	U. Raue et al 2024
33	GSE18927	B. E. Bernstein et al 2010
34	GSE147513	L. Mavromattis et al 2023
sc1	GSE147514	L. Mavromattis et al 2023
sc2	GSE188215	J. Wang et al 2022
sc3	GSE147457	H. Xi et al 2020
sc4	GSE130646	A.B Rubenstein et al 2020

### Sheet: SRA
Study	1	2	3	4	5	6	7	8	9	10	11	12	13	14	15	16	17	18	19	20	20	20	21	22	23	24	25	26	27	28	29	30	31	32	33	34
Ref	I. Y. Choi et al 2020	J. Wu et al 2018	E. van der Wal et al 2018	M. R. Hicks et al 2018	P. Nayak et al 2021	O. G. Jaime et al 2023	K. M. Stearns-Reider et al 2023	S. M. Somers et al 2022	D. Manandhar et al 2017	L. Bisceglie et al 2021	E. Cerro-Herreros et al 2021	G. K. Kurekci et al 2022	L. Benarroch et al 2023	A. M Kabadi et al 2014	A. Bargiela et al 2019	A. Dall'Agnese et al 2019	V. Todorow et al 2021	A. B. Rubenstein et al 2020	S. H. Choi et al 2016	I. Dunham et al 2012	I. Dunham et al 2012	I. Dunham et al 2012	C. R. S. Banjeri et al 2020	B. A. Lucas et al 2018	R. Batra et al 2017	L. M. Franco et al 2019	F. Rossi et al 2019	A. Marg et al 2019	S. C. Shadle et al 2019	A. J. Wood et al 2021	R. Resnick et al 2019	W. F. Lim et al 2021	B. Di Stefano et al 2019	U. Raue et al 2024	B. E. Bernstein et al 2010	L. Mavromattis et al 2023
GEOaccession	GSE129505	GSE121154	GSE111163	GSE87365	GSE161025	GSE234616	GSE221912	GSE178784	GSE93263	PRJNA610985	GSE158216	GSE214495	GSE236120	GSM1527072	GSE128844	GSE98509	GSE86356	GSE130646	GSE78158	GSE78677	GSE78644	GSE78649	GSE102812	GSE89588	GSE100943	GSE112101	GSE117609	GSE117382	GSE114938	GSE163213	GSE119402	GSE136807	GSE124072	GSE235781	GSE18927	GSE147513
SRA	SRR8868591	SRR8035360	SRR6795732	SRR4296459	SRR13001889	SRR24887220	SRR22926643	SRR14892662	SRR5151762	SRR11263456	SRR12671616	SRR21762569	SRR25070253	SRR1614280	SRR8786364	SRR5504981	SRR4240776	SRR9036812	SRR3181980	SRR3192693	SRR3192600	SRR3192610	SRR5944619	SRR4999919	SRR5812279	SRR6870970	SRR7588303	SRR7541422	SRR7221336	SRR13253983	SRR7781284	SRR10063183	SRR8351044	SRR25053942	SRR980475	SRR11413519
	SRR8868592	SRR8035362	SRR6795733	SRR4296460	SRR13001890	SRR24887219	SRR22926642	SRR14892664	SRR5151763	SRR11263455	SRR12671617	SRR21762568	SRR25070252	SRR1614283	SRR8786365	SRR5504982	SRR4240780	SRR9036814	SRR3181981	SRR3192694	SRR3192601	SRR3192611	SRR5944620	SRR4999920	SRR5812278	SRR7963734	SRR7588304	SRR7541423	SRR7221337	SRR13253984	SRR7781285	SRR10063184	SRR8351045	SRR25053944	SRR786776	SRR11413521
	SRR8868593	SRR8035364	SRR6795734	SRR4296461	SRR13001907	SRR24887218	SRR22926641	SRR14892666	SRR5151764	SRR11263457	SRR12671618	SRR21762566	SRR25070251	SRR1614281	SRR8786366	SRR5504989	SRR4240781	SRR9036816	SRR3181982		SRR3192693		SRR5944621	SRR4999921	SRR5812289	SRR7963735		SRR9845449			SRR7781286	SRR10063185		SRR25053943	SRR786775	SRR11413518
	SRR8868594	SRR8035361	SRR6795735	SRR4296462	SRR13001908	SRR24887217		SRR14892663	SRR5151765	SRR11263453		SRR21762565	SRR25070250	SRR1614284		SRR5504985	SRR4240782	SRR9036818			SRR3192694		SRR5944622		SRR5812288	SRR7963736		SRR9845450						SRR25053945	SRR786768	SRR11413520
	SRR8868595	SRR8035363	SRR6795736		SRR13001925	SRR24887216		SRR14892665	SRR5151766	SRR11263452		SRR21762564	SRR25070249	SRR1614282		SRR5504986	SRR4240783	SRR9036820					SRR5944623			SRR6870976		SRR9845452						SRR25053946	SRR786797	SRR11413522
	SRR8868596	SRR8035365	SRR6795737		SRR13001926	SRR24887215		SRR14892667	SRR5151767	SRR11263454		SRR21762560	SRR25070248	SRR1614285		SRR5504991	SRR4240784	SRR9036822					SRR5944625			SRR7963740		SRR9845453						SRR25053947	SRR786796	SRR11413524
	SRR8868597	SRR8035384	SRR6795738		SRR13001899	SRR24887214		SRR14892668	SRR5151768			SRR21762559	SRR25070244			SRR5504983	SRR4240785	SRR9036824					SRR5944624			SRR7963741		SRR9845447						SRR25053948	SRR786795	SRR11413523
	SRR8868598	SRR8035386	SRR6795739		SRR13001900	SRR24887213		SRR14892670	SRR5151769			SRR21762558	SRR25070243			SRR5504984	SRR4240786	SRR9036826					SRR5944627			SRR7963742		SRR9845448						SRR25053949	SRR786794
	SRR8868599	SRR8035388			SRR13001901	SRR24887212		SRR14892660	SRR5151770			SRR21762557	SRR25070242			SRR5504990	SRR4240787	SRR9036828					SRR5944626					SRR9845451						SRR25053950	SRR786788
	SRR8868600	SRR8035385			SRR13001902	SRR24887211		SRR14892669	SRR5151771			SRR21762556	SRR25070241			SRR5504987	SRR4240777	SRR9036813					SRR5944661					SRR9845454						SRR25053951	SRR980457
	SRR8868601	SRR8035387			SRR13001903	SRR24887210		SRR14892671				SRR21762555	SRR25070240			SRR5504988	SRR4240778	SRR9036815					SRR5944662											SRR25053952	SRR786772
	SRR8868602	SRR8035389			SRR13001904	SRR24887207		SRR14892661				SRR21762551	SRR25070239			SRR5504992	SRR4240779	SRR9036817					SRR5944663											SRR25053953	SRR786771
	SRR8868607	SRR8035372			SRR13001905	SRR24887208						SRR21762550					SRR4240812	SRR9036819					SRR5944664											SRR25053954	SRR786782
	SRR8868608	SRR8035374			SRR13001906	SRR24887209						SRR21762549					SRR4240815	SRR9036821					SRR5944665											SRR25053955	SRR786770
	SRR8868609	SRR8035376			SRR13001923							SRR21762548					SRR4240816	SRR9036823					SRR5944666											SRR25053956	SRR786765
	SRR8868610	SRR8035373										SRR21762547					SRR4240817	SRR9036825					SRR5944667											SRR25053957	SRR786763
		SRR8035375										SRR21762546					SRR4240818	SRR9036827					SRR5944668											SRR25053958	SRR786758
		SRR8035377										SRR21762542					SRR4240819	SRR9036829					SRR5944669											SRR25053959	SRR786808
												SRR21762540					SRR4240820						SRR5944670											SRR25053960	SRR786800
												SRR21762539					SRR4240821						SRR5944671											SRR25053961	SRR786799
												SRR21762538					SRR4240822						SRR5944672											SRR25053962	SRR786798
												SRR21762537					SRR4240813						SRR5944673											SRR25053963	SRR980485
																	SRR4240814						SRR5944674											SRR25053964	SRR786757
																	SRR4240870						SRR5944675											SRR25053965	SRR980458
																							SRR5944676											SRR25053966	SRR786774
																							SRR5944677											SRR25053967	SRR786773
																							SRR5944678											SRR25053968	SRR786766
																							SRR5944697											SRR25053969	SRR786759
																							SRR5944698											SRR25053970	SRR786802
																							SRR5944700											SRR25053971	SRR786801
																							SRR5944701											SRR25053972	SRR786803
																							SRR5944699											SRR25053973	SRR786787
																							SRR5944702											SRR25053974	SRR786785
																							SRR5944703											SRR25053975	SRR786767
																							SRR5944704											SRR25053976	SRR786755
																							SRR5944705											SRR25053977
																							SRR5944706											SRR25053978
																							SRR5944707											SRR25053979
																							SRR5944708											SRR25053980
																							SRR5944709											SRR25053981
																							SRR5944710											SRR25053982
																							SRR5944711											SRR25053983
																							SRR5944712											SRR25053984
																							SRR5944713											SRR25053985
																							SRR5944714											SRR25053986
																																		SRR25053987
																																		SRR25053988
																																		SRR25053989
																																		SRR25053990
																																		SRR25053991
																																		SRR25053992
																																		SRR25053993
																																		SRR25053994
																																		SRR25053995
																																		SRR25053996
																																		SRR25053997
																																		SRR25053998
																																		SRR25053999
																																		SRR25054000
																																		SRR25054001
																																		SRR25054002
																																		SRR25054003
																																		SRR25054004
																																		SRR25054005
																																		SRR25054006
																																		SRR25054007
																																		SRR25054008
																																		SRR25054009
																																		SRR25054010
																																		SRR25054011
																																		SRR25054012
																																		SRR25054013
																																		SRR25054014
																																		SRR25054015
																																		SRR25054016
																																		SRR25054017
																																		SRR25054018
																																		SRR25054019
																																		SRR25054020
																																		SRR25054021
																																		SRR25054022
